# Gene expression evolution in pattern-triggered immunity within *Arabidopsis thaliana* and across Brassicaceae species

**DOI:** 10.1101/2020.07.29.227397

**Authors:** Thomas M. Winkelmüller, Frederickson Entila, Shajahan Anver, Anna Piasecka, Baoxing Song, Eik Dahms, Hitoshi Sakakibara, Xiangchao Gan, Karolina Kułak, Aneta Sawikowska, Paweł Krajewski, Miltos Tsiantis, Ruben Garrido-Oter, Kenji Fukushima, Paul Schulze-Lefert, Stefan Laurent, Paweł Bednarek, Kenichi Tsuda

**Author notes:** Department of Genetics, Evolution and Environment, University College London, London, United Kingdom (Shajahan Anver). Department of Computational Biology, Adam Mickiewicz University, 61-614 Poznań, Poland (Karolina Kułak). These authors equally contributed to the work (Thomas M. Winkelmüller, Frederickson Entila, Shajahan Anver). For correspondence Kenichi Tsuda.

## Abstract

Plants recognize surrounding microbes by sensing microbe-associated molecular patterns (MAMPs) to activate pattern-triggered immunity (PTI). Despite their significance for microbial control, the evolution of PTI responses remains largely uncharacterized. Employing comparative transcriptomics of six *Arabidopsis thaliana* accessions and three additional Brassicaceae species for PTI responses to the MAMP flg22, we identified a set of genes with expression changes under purifying selection in the Brassicaceae species and genes exhibiting species-specific expression signatures. Variation in flg22-triggered transcriptome and metabolome responses across Brassicaceae species was incongruent with their phylogeny while expression changes were strongly conserved within *A. thaliana*, suggesting directional selection for some species-specific gene expression. We found the enrichment of WRKY transcription factor binding sites in 5’-regulatory regions in conserved and species-specific responsive genes, linking the emergence of WRKY-binding sites with the evolution of gene responses in PTI. Our findings advance our understanding of transcriptome evolution during biotic stress.
