## Supplemental_DataSet9 for "Gene expression evolution in pattern-triggered immunity within *Arabidopsis thaliana* and across Brassicaceae species"

### Sheet: Sheet1
Name	Locus	Sequence (5'-3')
qP_Br_ACT2_fw	AT3G18780; Carubv10013961m; CARHR094190.1; Thhalv10020949	TAAGGTCGTTGCACCACCTG
qP_Br_ACT2_rv	AT3G18780; Carubv10013961m; CARHR094190.1; Thhalv10020949	GCTGGAATGTGCTGAGGGAA
qP_Br_WRKY29_fw	AT4G23550, Carubv1000515, CARHR230930, Thhalv10025799	TCAAGAGCTGATCATATCCGAAT
qP_Br_WRKY29_rv	AT4G23550, Carubv1000515, CARHR230930, Thhalv10025799	GCGTCCGACAACAGATTCTC
qP_At_PROPEP3_fw	AT5G64905	CTTGCGATCTTTCGTCATCA
qP_At_PROPEP3_rv	AT5G64905	GTTCTTCCCTCTCGCTTTGA
qP_Cr_PROPEP3_fw	Carubv10027429	TCTTCATCTCACAGCGAGGA
qP_Cr_PROPEP3_rv	Carubv10027429	TGGGCCTACTCTTCTGCAAC
qP_Es_PROPEP3_fw	Thhalv10005182	CGACCGTTGAAATCACAGAG
qP_Es_PROPEP3_rv	Thhalv10005182	TTTTGCCTCCTTTTCCTGAG
qP_Ch_PROPEP3_fw	CARHR278940.1	TGAGGAAGATGAGGGTATGGTT
qP_Ch_PROPEP3_rv	CARHR278940.1	GTTTTCCTGTGCTTGGTGGT
qP_AtCg_PR4_fw	AT3G04720.1; Cagra.9490s0001.1	TAGTGGACCAATGCAGCAAC
qP_AtCg_PR4_rv	AT3G04720.1; Cagra.9490s0001.1	AGATGGCCTTGTTGATAGCC
qP_Cr_PR4_fw	Carubv10014707	AAGTGCTTGAGGGTGAGGAA
qP_Cr_PR4_rv	Carubv10014707	ATTGAACATCGCAACATCCA
qP_EsCh_PR4_fw	Thhalv10021503; CARHR078970.1	TCCTCGTGGTCAAGCTTCTT
qP_EsCh_PR4_rv	Thhalv10021503; CARHR078970.1	AATCCAATCCTCCATTGCTG
qP_AtEs_CYP79B2_fw	AT4G39950; Thhalv10024861	CCGCCGATGAAATCAAACCC
qP_AtEs_CYP79B2_rv	AT4G39950; Thhalv10024861	TTTGTTCACCATCTCCGCCA
qP_CrCg_CYP79B2_fw	Carubv10004524; Cagra.5414s0021.1	CAAGGACGAACAAGGCAACC
qP_CrCg_CYP79B2_rv	Carubv10004524; Cagra.5414s0021.1	TTTGATGGATTGTCTGGCGC
qP_Ch_CYP79B2_fw	CARHR246750.1	GCGCCAGACAATCCATCAAA
qP_Ch_CYP79B2_rv	CARHR246750.1	TCTTCCATTGCTTTCCGGAGA
qP_AtCrCg_NAC32_fw	AT1G77450; Carubv10020834; Cagra.0096s0087.1	ATGCACGAATACCGGCTAGC
qP_AtCrCg_NAC32_rv	AT1G77450; Carubv10020834; Cagra.0096s0087.1	CGACACAATACCCAATCGTCC
qP_Es_NAC32_fw	Thhalv10018998	CGGTCGGTTCGCATGAAAAA
qP_Es_NAC32_rv	Thhalv10018998	CGGTCATAGGCTTCACGTCA
qP_Ch_NAC32_fw	CARHR070970.1	TATCGAGAAGCAACGGAGCG
qP_Ch_NAC32_rv	CARHR070970.1	TAATCCCGCCACAGATACCG
qP_AtEs_RAC7_fw	AT4G28950.1; Thhalv10026246	GGGAGAGGAATTGAGGAAGC
qP_AtEs_RAC7_rv	AT4G28950.1; Thhalv10026246	CTTGGAGGCTGAAGAACCAC
qP_CrCg_RAC7_fw	Carubv10005734; Cagra.5133s0005.1	TCAGGGAGAGGAGTTGAGGA
qP_CrCg_RAC7_rv	Carubv10005734; Cagra.5133s0005.1	TTTTCCGTGTGACCTCCTTC
qP_Ch_RAC7_fw	CARHR236700	GTGGTTCTTCAGCCTCCAAG
qP_Ch_RAC7_rv	CARHR236700	ATACTCGCAATGGAGCAACC
qP_AT3G60966fw	AT3G60966.1	GATGAGGCGATTGACGATTT
qP_AT3G60966rv	AT3G60966.1	ACACAACGGACACTTGGACA
qP_Cr_AT3G60966fw	Carubv10018513	AGAATGGCTGCGAAAGATCA
qP_Cr_AT3G60966rv	Carubv10018513	AAATCGTCAATCGCCTCATC
qP_Cg_AT3G60966fw	Cagra.0239s0006	TTTCCACGCTGATTGTATCG
q_PC_gAT3G60966rv	Cagra.0239s0006	AACAATAAGCGCGAGGAGAG
qP_Es_AT3G60966fw	Thhalv10006444	GATGAGGCGATTGACGAAGT
qP_Es_AT3G60966rv	Thhalv10006444	GGCGGTAAAGGAGGAATCTC
qP_At_APK4_fw	AT5G67520.1	GCCACTCCATGTTTGTGAAG
qP_At_APK4_rv	AT5G67520.1	ACAATCTCGCAATCCAAAGG
qP_Cr_APK4_fw	Carubv10026887	GCTAGAGACCCGAAGGGATT
qP_Cr_APK4_rv	Carubv10026887	ACAATCTCGCAGTCCAAAGG
qP_Es_APK4_fw	Thhalv10004693	CGGAAGGAGATTTCATCGAG
qP_Es_APK4_rv	Thhalv10004693	GCAATCCAAAGGTGGTTCAT
qP_Ch_APK4_fw	CARHR280070	TGGATGTGCCACTTCATGTT
qP_Ch_APK4_rv	CARHR280070	CAATCTCGCAATCCAAAGGT
qP_Cg_APK4_fw	Cagra.0342s0040.1	CCTTTGGACTGCGAGATTGT
qP_Cg_APK4_rv	Cagra.0342s0040.1	TGCCATTTCAGACAGAGACG
qP_Br_bZIPX_fw	AT1G02110; Carubv10008455; Cagra.1968s0147.1; CARHR000220	CAATAAAGCAGGCGGAAGAG
qP_Br_bZIPX_rv	AT1G02110; Carubv10008455; Cagra.1968s0147.1; CARHR000220	CCTATCCCAACCGTCGAGTA
qP_Es_bZIPX_fw	Thhalv10006946	AGAGTGCAGGAAAGGAGCTG
qP_Es_bZIPX_rv	Thhalv10006946	CGTCGAATACGCCTGGTAAT
qP_At_CYP77A4_fw	AT5G04660.1	CAATGGCAACCATACACGTC
qP_At_CYP77A4_rv	AT5G04660.1	ACTTCCTGGTGGATGAGCAC
qP_CrCg_CYP77A4_fw	Carubv10003366	GATCTGTCCAGGGCTTACGA
qP_CrCg_CYP77A4_rv	Carubv10003366	CGGCGAAATCAATCTCACTT
qP_Es_CYP77A4_fw	Thhalv10016078	GGTTCAGGAGTTCGAGTGGA
qP_Es_CYP77A4_rv	Thhalv10016078	AACGGGTTCTTCATCACCAC
qP_Ch_CYP77A4_fw	CARHR208640.1	GTGTTGGCCGTAGGATCTGT
qP_Ch_CYP77A4_rv	CARHR208640.1	ATACGCGCTCCACTCAAACT
Pto_OPRF_fw	NC_004578.1	AACTGAAAAACACCTTGGGC
Pto_OPRF_rv	NC_004578.1	CCTGGGTTGTTGAAGTGGTA
qP_BrSARD1_fw1	AT1G73805.1, Thhalv10018511m, Carubv10020288m	TTGTTGTTAGAGATCATCGTGGA
qP_BrSARD1_rv1	AT1G73805.1, Thhalv10018511m, Carubv10020288m	GCCCCATCTTTGCCTATCTT
qP_ChSARD1_fw1	CARHR066870.1	GGGACCTGGAATGTCTGAAA
qP_ChSARD1_rv1	CARHR066870.1	TCGGATTCAAAGTCACGACA
qP_At_CBP60g_fw1	AT5G26920	CAGCACATCGACTTTCAAGG
qP_At_CBP60g_rv1	AT5G26920	ATCAGGACATCAGGGTGGAC
qP_Cr_CBP60g_fw1	Carubv10000582m	CGTTCAGGACTTTCGCTGTT
qP_Cr_CBP60g_rv1	Carubv10000582m	GCAATCCATTGCGTGTGATA
qP_Es_CBP60g_fw1	Thhalv10005593m	GCCGTTGGTATGCGATAGAT
qP_Es_CBP60g_rv1	Thhalv10005593m	TGCATCGCGTGAAATACAAT
qP_Ch_CBP60g_fw1	CARHR186650.1	AGTGACGAGGAGGAGGATGA
qP_Ch_CBP60g_rv1	CARHR186650.1	TCCGTCCAATTTCTCGTACC
qP_BrPBS3_fw1	AT5G13320.1; 488150; Carubv10000575m; Thhalv10013094	CAAGCATGTGAAAGGTGTGG
qP_BrPBS3_rv1	AT5G13320.1; 488150; Carubv10000575m; Thhalv10013094	AATAGCTGCTGGTTGCGACT
qP_ChPBS3_fw1	CARHR200120.1	ATCGATCAAGGTGCTTCCAC
qP_ChPBS3_rv1	CARHR200120.1	CCTACCACACAAGCCTCCAT
